# Deep divergence and genomic diversification of gut symbionts of neotropical stingless bees

**DOI:** 10.1101/2022.12.08.519137

**Authors:** Garance Sarton-Lohéac, Carlos Gustavo Nunes da Silva, Florent Mazel, Gilles Baud, Vincent de Bakker, Sudip Das, Yassine El Chazli, Kirsten Ellegaard, Marc Garcia-Garcera, Natasha Glover, Joanito Liberti, Lorena Nacif Marçal, Aiswarya Prasad, Vincent Somerville, SAGE class 2019-2020 and 2020-2021, Germán Bonilla-Rosso, Philipp Engel

## Abstract

Social bees harbor conserved gut microbiota that may have been acquired in a common ancestor of social bees and subsequently co-diversified with their hosts. However, most of this knowledge is based on studies on the gut microbiota of honey bees and bumble bees. Much less is known about the gut microbiota of the third and most diverse group of social bees, the stingless bees. Specifically, the absence of genomic data from their microbiota presents an important knowledge gap in understanding the evolution and functional diversity of the social bee microbiota. Here we combined community profiling with culturing and genome sequencing of gut bacteria from six neotropical stingless bee species from Brazil. Phylogenomic analyses show that most stingless bee gut isolates form deep-branching sister clades of core members of the honey bee and bumble bee gut microbiota with conserved functional capabilities, confirming the common ancestry and ecology of their microbiota. However, our bacterial phylogenies were not congruent with those of the host indicating that the evolution of the social bee gut microbiota was not driven by strict co-diversification, but included host switches and independent symbiont gain and losses. Finally, as reported for the honey bee and bumble bee microbiota, we find substantial genomic divergence among strains of stingless bee gut bacteria suggesting adaptation to different host species and glycan niches. Our study offers first insights into the genomic diversity of the stingless bee microbiota, and highlights the need for broader samplings to understand the evolution of the social bee gut microbiota.

**Importance:** Stingless bees are the most diverse group of the corbiculate bees and represent important pollinator species throughout the tropics and subtropics. They harbor specialized microbial communities in their gut that are related to those found in honey bees and bumble bees and that are likely important for bee health. Few bacteria have been cultured from the gut of stingless bees which has prevented characterization of their genomic diversity and functional potential. Here, we established cultures of major community members of the gut microbiota of six stingless bee species and sequenced their genomes. We find that most stingless bee isolates belong to novel bacterial species distantly related to those found in honey bees and bumble bees and encoding similar functional capabilities. Our study offers a new perspective on the evolution of the social bee gut microbiota and presents the basis to characterize the symbiotic relationships between gut bacteria and stingless bees.
