## Supplementary Table 1 for "Deep divergence and genomic diversification of gut symbionts of neotropical stingless bees"

### Sheet: Sheet1
Sample	Bee species	Nest	Hive number	Sampling date	Sampling location	Pooled guts	Colony type (wild, semi-wild, managed)	(O/I for Sampled from outside/inside hive)	Type of habitat	Bee species described by
Fv1	Frieseomellita varia	A	Hive1	2019	Amazonas, Brasil	yes	managed	O	Rainforest	Lepeletier, 1836
Fv2	Frieseomellita varia	B	Hive2	2019	Amazonas, Brasil	yes	managed	O	Rainforest	Lepeletier, 1836
Fv3	Frieseomellita varia	C	Hive3	2019	Amazonas, Brasil	yes	managed	O	Rainforest	Lepeletier, 1836
Mf1	Melipona fuliginosa	A	Hive4	2019	Amazonas, Brasil	yes	managed	O	Rainforest	Lepeletier, 1836
Mf2	Melipona fuliginosa	B	Hive5	2019	Amazonas, Brasil	yes	managed	O	Rainforest	Lepeletier, 1836
Mf3	Melipona fuliginosa	C	Hive6	2019	Amazonas, Brasil	yes	managed	O	Rainforest	Lepeletier, 1836
Mi1	Melipona interrupta	A	Hive7	2019	Amazonas, Brasil	yes	managed	O	Rainforest	Latreille, 1811
Mi2	Melipona interrupta	B	Hive8	2019	Amazonas, Brasil	yes	managed	O	Rainforest	Latreille, 1811
Mi3	Melipona interrupta	C	Hive9	2019	Amazonas, Brasil	yes	managed	O	Rainforest	Latreille, 1811
Ml1	Melipona lateralis	A	Hive10	2019	Amazonas, Brasil	yes	managed	O	Rainforest	Erichson, 1848
Ml2	Melipona lateralis	B	Hive11	2019	Amazonas, Brasil	yes	managed	O	Rainforest	Erichson, 1848
Ml3	Melipona lateralis	C	Hive12	2019	Amazonas, Brasil	yes	managed	O	Rainforest	Erichson, 1848
Ms1	Melipona seminigra	A	Hive13	2019	Amazonas, Brasil	yes	managed	O	Rainforest	Friese, 1900
Ms2	Melipona seminigra	B	Hive14	2019	Amazonas, Brasil	yes	managed	O	Rainforest	Friese, 1900
Ms3	Melipona seminigra	C	Hive15	2019	Amazonas, Brasil	yes	managed	O	Rainforest	Friese, 1900
Sp1	Scaptotrigona polysticta	A	Hive16	2019	Amazonas, Brasil	yes	managed	O	Rainforest	Moure, 1950
Sp2	Scaptotrigona polysticta	B	Hive17	2019	Amazonas, Brasil	yes	managed	O	Rainforest	Moure, 1950
Sp3	Scaptotrigona polysticta	C	Hive18	2019	Amazonas, Brasil	yes	managed	O	Rainforest	Moure, 1950
