## Supplementary Table 4 for "Deep divergence and genomic diversification of gut symbionts of neotropical stingless bees"

### Sheet: 220224_Stimicol_completed
ESL	Species	Bee Host	Nest	Closest_Relative_Type_Strain	Reference_Type_strain	Identity_to_Type_Strain	Query_coverage	Growth Condition	sangerSample
ESL0677	Lactobacillus Firm-5	Melipona interrupta	A	Lactobacillus apis strain R4B	NR_125702.1	0.95	99	34¬∞C,MRSA+fru+glu+cys, anaerobe	ESL0677_ESL0678_Firm5_MI_A_92JD10_98589661_98589661.ab1
ESL0678	Lactobacillus Firm-5	Melipona interrupta	A	Lactobacillus apis strain R4B	NR_125702.1	0.95	99	34¬∞C,MRSA+fru+glu+cys, anaerobe	ESL0677_ESL0678_Firm5_MI_A_92JD10_98589661_98589661.ab1
ESL0679	Lactobacillus Firm-5	Melipona interrupta	A	Lactobacillus apis strain R4B	NR_125702.1	0.953	99	34¬∞C,MRSA+fru+glu+cys, anaerobe	ESL0679_Firm5_MI_A_92JD05_98589562_98589562.ab1
ESL0680	Lactobacillus Firm-5	Melipona seminigra	A	Lactobacillus apis strain R4B	NR_125702.1	0.953	99	34¬∞C,MRSA+fru+glu+cys, anaerobe	ESL0680_Firm5_Ms_A_92JD43_98590407_98590407.ab1
ESL0681	Lactobacillus Firm-5	Frieseomelitta varia	A	Lactobacillus apis strain R4B	NR_125702.1	0.931	100	34¬∞C,MRSA+fru+glu+cys, anaerobe	ESL0681_Firm5_Fv_A_92JC98_98589364_98589364.ab1
ESL0682	Bifidobacterium	Melipona fuliginosa	unkn	Bifidobacterium commune strain H23-83	NR_136422.1	0.993	100	34¬∞C,MRSA+fru+glu+cys, anaerobe	ESL0682_Bifido_Mf_138F.ab1
ESL0684	Lactobacillus Firm-5	Frieseomelitta varia	unkn	Lactobacillus apis strain R4B	NR_125702.1	0.9534	99	34¬∞C,MRSA+fru+glu+cys, anaerobe	ESL0684_Firm5_Fv_MRSA_138F_3364963.ab1
ESL0685	Leuconostoc	Melipona seminigra	A	Convivina intestini strain R-53105	NR_136428.1	0.952	100	34¬∞C,MRSA+fru+glu+cys, anaerobe	ESL0685_ESL0686_Leuco_Ms_A_92JD09_98589647_98589647.ab1
ESL0686	Leuconostoc	Melipona seminigra	A	Convivina intestini strain R-53105	NR_136428.1	0.952	100	34¬∞C,MRSA+fru+glu+cys, anaerobe	ESL0685_ESL0686_Leuco_Ms_A_92JD09_98589647_98589647.ab1
ESL0687	Floriococcus	Melipona seminigra	A	Floricoccus tropicus strain DF1	NR_159226.1	0.972	100	34¬∞C,CBA+5%Blood, anaerobe	ESL0687_Flori_Ms_A_92JC80_98588916_98588916.ab1
ESL0688	Snodgrassella	Frieseomelitta varia	B	Snodgrassella alvi wkB2	NR_118405.2	0.942	100	34¬∞C,TYG, anaerobe	ESL0688_Snod_Fv_B_92FE84_98628995_98628995.ab1
ESL0689	Enterobacteriaceae green	Frieseomelitta varia	B	Erwinia psidii strain LMG 7039	NR_104569.1	0.935	100	34¬∞C,TYG, anaerobe	ESL0689_Entero_Fv_B_92FE83_98628933_98628933.ab1
ESL0690	Bifidobacterium	Melipona lateralis	A	Bifidobacterium commune strain H23-83	NR_136422.1	0.993	100	34¬∞C,MRSA+fru+glu+cys, anaerobe	ESL0690_Bifido_Ml_A_92JD16_98589791_98589791.ab1
ESL0693	Snodgrassella	Frieseomelitta varia	A	Snodgrassella alvi wkB2	NR_118405.2	0.939	99	34¬∞C,TSA, anaerobe	ESL0693_Snod_Fv_A_92JC38_98588251_98588251.ab1
ESL0695	Acinetobacter	Melipona lateralis	A	Acinetobacter nectaris CIP 110549 strain SAP 763.2	NR_118408.1	0.992	100	34¬∞C,TYG, anaerobe	ESL0695_Acineto_Ml_A_92JD81_98591169_98591169.ab1
ESL0697	Acetobacteriaceae	Melipona lateralis	A	Swingsia samuiensis strain AH83	NR_132672.1	0.945	100	34¬∞C,MRSA+fru+glu+cys, microaerophilic	ESL0709_Aceto_Ml_A_92JC60_98588503_98588503.ab1
ESL0700	Lactobacillus Firm-5	Scaptotrigona polysticta	A	Lactobacillus apis strain R4B	NR_125702.1	0.95	99	34¬∞C,MRSA+fru+glu+cys, anaerobe	ESL0700_Firm5_Sp_A_92JD44_98590421_98590421.ab1
ESL0701	Lactobacillus Firm-5	Melipona lateralis	unkn	Lactobacillus bombicola strain R-53102	NR_136436.1	0.954	100	34¬∞C,MRSA+fru+glu+cys, anaerobe	ESL0701_Firm5_Ml_138F.ab1
ESL0703	Lactobacillus Firm-5	Melipona fuliginosa	A	Lactobacillus apis strain R4B	NR_125702.1	0.949	100	34¬∞C,MRSA+fru+glu+cys, anaerobe	ESL0703_Firm5_Mf_A_92JD27_98589968_98589968.ab1
ESL0704	Bifidobacterium	Scaptotrigona	unkn	Bifidobacterium commune strain H23-83	NR_136422.1	0.982	100	34¬∞C,MRSA+fru+glu+cys, anaerobe	ESL0704_Bifidobacterium_Sp_138F.ab1
ESL0706	Klebsiella	Melipona fuliginosa	unkn	Klebsiella aerogenes strain NCTC10006	NR_114737.1	1	100	34¬∞C,TYG, microaerophilic	ESL0706_Klebsi_Mf_nd_92JC70_98588695_98588695.ab1
ESL0707	Lactobacillus Firm-5 like	Frieseomelitta varia	A	Lactobacillus acidipiscis strain NBRC 102163	NR_112693.1	0.994	100	34¬∞C,MRSA+fru+glu+cys, microaerophilic	ESL0707_Lacidi_Fv_A_92FF50_98630653_98630653.ab1
ESL0709	Acetobacteriaceae	Melipona lateralis	A	Swingsia samuiensis strain AH83	NR_132672.1	0.945	100	34¬∞C,MRSA+fru+glu+cys, microaerophilic	ESL0709_Aceto_Ml_A_92JC60_98588503_98588503.ab1
ESL0714	Corynebacterium	Melipona interrupta	A	Corynebacterium terpenotabidum strain Y-11	NR_121699.2	0.999	100	34¬∞C,TYG, microaerophilic	ESL0714_Coryne_Mi_A_92JC54_98588442_98588442.ab1
ESL0719	Enterbacteriaceae	Scaptotrigona polysticta	A	Kosakonia cowanii JCM 10956 = DSM 18146 strain 888-76	NR_025566.1	0.991	99	34¬∞C,CBA+5%Blood, microaerophilic	ESL0719_Entero_Sp_A_92JC91_98589210_98589210.ab1
ESL0720	Enterbacteriaceae/Rosenbergellia	Melipona seminigra	A	Rosenbergiella epipactidis strain 2.1A	NR_126303.1	1	100	34¬∞C,CBA+5%Blood, microaerophilic	ESL0720_Rosen_Ms_A_92JC85_98589098_98589098.ab1
ESL0721	Gilliamella	Frieseomelitta varia	A	Gilliamella apicola strain wkB1	NR_121727.1	0.943	100	34¬∞C,TYG, Anaerobe	ESL0721_Gilli_Fv_A_92FF30_98630073_98630073.ab1
ESL0723	Leuconostoc	Melipona fuliginosa	A	Convivina intestini strain R-53105	NR_136428.1	0.954	100	34¬∞C,MRSA+fru+glu+cys, anaerobe	ESL0723_Leuco_A_Mf_92JD28_98589999_98589999.ab1
ESL0724	Pantoea	Frieseomelitta varia	B	Pantoea dispersa strain DSM 30073	NR_116797.1	0.994	100	34¬∞C,LBA without salt, microaerophilic	ESL0724_Pantoea_Fv_B_92FE87_98629053_98629053.ab1
ESL0726	Lactobacillus and staph	Frieseomelitta varia	?	Ligilactobacillus acidipiscis strain NBRC 102163	NR_112693.1	0.994	100	34¬∞C,LBA without salt, microaerophilic	ESL0727_Gilli_Sp_A_93BI20_98569717_98569717.ab1
ESL0727	Gilliamella	Scaptotrigona polysticta	A	Gilliamella bombi strain LMG 29879	NR_149809.1	0.926	100	34¬∞C,TYG, Anaerobe	ESL0728_Bifidobacterium_Mf_138F.ab1
ESL0728	Bifidobacterium	Melipona fuliginosa	unkn	Bifidobacterium commune strain H23-83	NR_136422.1	0.985	100	34¬∞C,MRSA+fru+glu+cys, anaerobe	ESL0729_Flori_Sp_A_93BI44_98570294_98570294.ab1
ESL0729	Floricoccus	Scaptotrigona polysticta	A	Floricoccus tropicus strain DF1	NR_159226.1	0.974	99	34¬∞C,CBA+5%Blood, anaerobe	ESL0730_Fructo_Sp_A_93BI42_98570249_98570249.ab1
ESL0730	Fructobacillus	Scaptotrigona polysticta	A	Fructobacillus tropaeoli strain F214-1	NR_113043.1	0.996	100	34¬∞C,MRSA+fru+glu+cys, anaerobe	ESL0731_Firm5_Sp_138F.ab1
ESL0731	Lactobacillus Firm-5	Scaptotrigona polysticta	unkn	Lactobacillus apis strain R4B	NR_125702.1	0.949	99	34¬∞C,MRSA+fru+glu+cys, anaerobe	ESL0732_Bifidobacterium_Sp_138F.ab1
ESL0732	Bifidobacterium	Scaptotrigona polysticta	unkn	Bifidobacterium commune strain H23-83	NR_136422.1	0.994	100	34¬∞C,MRSA+fru+glu+cys, anaerobe	ESL0733_Firm5_Ml_A_93BG92_98566945_98566945.ab1
ESL0733	Lactobacillus Firm-5	Melipona lateralis	A	Lactobacillus apis strain R4B	NR_125702.1	0.953	100	34¬∞C,MRSA+fru+glu+cys, anaerobe	ESL0734_ESL0735_Bifido_Ml_B3341513_138F.ab1
ESL0734	Bifidobacterium	Melipona lateralis	unkn	Bifidobacterium commune strain H23-83	NR_136422.1	0.987	100	34¬∞C,MRSA+fru+glu+cys, anaerobe	ESL0734_ESL0735_Bifido_Ml_B3341513_138F.ab1
ESL0735	Bifidobacterium	Melipona lateralis	unkn	Bifidobacterium commune strain H23-83	NR_136422.1	0.987	100	34¬∞C,MRSA+fru+glu+cys, anaerobe	ESL0736_Aceto_Mf_A_93BI36_98570102_98570102.ab1
ESL0736	Acetobacteriaceae	Melipona fuliginosa	A	Swingsia samuiensis strain AH83	NR_132672.1	0.946	99	34¬∞C,BHIA, Anaerobe	ESL0737_Pantoea_Sp_A_93BI35_98570096_98570096.ab1
ESL0737	Pantoea	Scaptotrigona polysticta	A	Pantoea dispersa strain DSM 30073	NR_116797.1	0.995	100	34¬∞C,BHIA, Anaerobe	ESL0738_Acineto_Mf_A_93BI27_98569892_98569892.ab1
ESL0738	Acinetobacter	Melipona fuliginosa	A	Acinetobacter nectaris CIP 110549 strain SAP 763.2	NR_118408.1	0.991	100	34¬∞C,BHIA, Anaerobe	ESL0738_Acineto_Mf_A_93BG36_98565764_98565764.ab1
ESL0742	Floricoccus	Melipona fuliginosa	unkn	Floricoccus penangensis strain HibF3	NR_159225.1	0.957	99	34¬∞C,CBA+5%Blood, anaerobe	ESL0742_Flori_Mf_A_93BI45_98570324_98570324.ab1
ESL0744	Bifidobacterium	Melipona fuliginosa	unkn	Bifidobacterium commune strain H23-83	NR_136422.1	0.986	100	34¬∞C,SDA, Anaerobe	ESL0744_Bifidobacteria_Mf_B3341513_138F.ab1
ESL0745	Bifidobacterium	Melipona fuliginosa	unkn	Bifidobacterium commune strain H23-83	NR_136422.1	0.986	100	34¬∞C,SDA, Anaerobe	ESL0745_Bifidobacteria_Mf_B3341513_138F.ab1
ESL0747	Lactobacillus Firm-5	Melipona fuliginosa	unkn	Lactobacillus apis strain R4B	NR_125702.1	0.953	100	34¬∞C,MRSA+fru+glu+cys, anaerobe	ESL0747_Firm5_Mf_A_93BG13_98565016_98565016.ab1
ESL0748	Tetragenococcus	Scaptotrigona polysticta	A	Tetragenococcus solitarius strain ATCC 49428	NR_114451.1	0.952	96	34¬∞C,CBA+5%Blood, anaerobe	ESL0748_Tetra_Sp_A_93BI40_98570218_98570218.ab1
ESL0750	Rosenbergiella	Melipona fuliginosa	A	Rosenbergiella epipactidis strain 2.1A	NR_126303.1	1	100	34¬∞C,BHIA, Anaerobe	ESL0750_Rosen_Mf_A_93BI34_98570089_98570089.ab1
ESL0751	Enterobacteriaceae / rosenbergellia	Melipona lateralis	A	Rosenbergiella epipactidis strain 2.1A	NR_126303.1	1	100	34¬∞C,CBA+5%Blood, anaerobe	ESL0751_Rosen_Ml_A_93BI38_98570188_98570188.ab1
ESL0752	Enterobacteriaceae	Scaptotrigona polysticta	A	Kosakonia cowanii JCM 10956 = DSM 18146 strain 888-76	NR_025566.1	0.99	100	34¬∞C,BHIA, Anaerobe	ESL0752_Entero_Ml_A_93BG68_98566433_98566433.ab1
ESL0753	Leuconostoc	Melipona lateralis	A	Convivina intestini strain R-53105	NR_136428.1	0.955	100	34¬∞C,CBA+5%Blood, anaerobe	ESL0753_Leuco_Ml_A_93BI39_98570201_98570201.ab1
ESL0754	Enterobacteriaceae	Melipona fuliginosa	A	Klebsiella pneumoniae strain ATCC 13883	NR_114506.1	0.985	100	34¬∞C,BHIA, Anaerobe	ESL0754_Entero_Mf_A_93BI23_98569793_98569793.ab1
ESL0761	Bacillus aryabhattai	Scaptotrigona polysticta	A	Bacillus zanthoxyli strain 1433	NR_164882.1	0.999	100	34¬∞C,CBA+5%Blood, anaerobe	ESL0761_Bacillus_Sp_A_CAP091_13670918_13670918.ab1
ESL0762	Bifidobacterium	Scaptotrigona polysticta	A	Bifidobacterium commune strain H23-83	NR_136422.1	0.994	100	34¬∞C,CBA+5%Blood, anaerobe	ESL0762_Bifido_Sp_A_CAP092_13670925_13670925.ab1
ESL0763	Bifidobacterium	Scaptotrigona polysticta	A	Bifidobacterium commune strain H23-83	NR_136422.1	0.984	100	34¬∞C,CBA+5%Blood, anaerobe	ESL0763_Bifido_Sp_A_CAP093_13670932_13670932.ab1
ESL0764	Bifidobacterium	Scaptotrigona polysticta	unkn	Bifidobacterium commune strain H23-83	NR_136422.1	0.994	100	34¬∞C,CBA+5%Blood, anaerobe	ESL0764_Bifido_SDA_138F_3364963.ab1
ESL0769	Bifidobacterium	Melipona fuliginosa	A	Bifidobacterium commune strain H23-83	NR_136422.1	0.994	100	34¬∞C,TYG, Anaerobe	ESL0769_Bifido_Mf_A_CAP097_13670970_13670970.ab1
ESL0770	Bifidobacterium	Melipona fuliginosa	unkn	Bifidobacterium commune strain H23-83	NR_136422.1	0.993	100	34¬∞C,TYG, Anaerobe	ESL0770_Bifidobacterium_138F.ab1
ESL0771	Bifidobacterium	Melipona fuliginosa	A	Bifidobacterium commune strain H23-83	NR_136422.1	0.988	100	34¬∞C,SDA, Anaerobe	ESL0771_ESL0773_ESL0774_Bifidobacteria_Mf_A_CAP098_13670987_13670987.ab1
ESL0773	Bifidobacterium	Melipona fuliginosa	unkn	Bifidobacterium commune strain H23-83	NR_136422.1	0.988	95	34¬∞C,SDA, Anaerobe	ESL0771_ESL0773_ESL0774_Bifidobacteria_Mf_A_CAP098_13670987_13670987.ab1
ESL0774	Bifidobacterium	Melipona fuliginosa	unkn	Bifidobacterium commune strain H23-83	NR_136422.1	0.988	95	34¬∞C,SDA, Anaerobe	ESL0771_ESL0773_ESL0774_Bifidobacteria_Mf_A_CAP098_13670987_13670987.ab1
ESL0775	Bifidobacterium	Melipona lateralis	A	Bifidobacterium commune strain H23-83	NR_136422.1	0.989	100	34¬∞C,TYG, Anaerobe	ESL0775_Bifido_Ml_A_CAP102_13671021_13671021.ab1
ESL0776	Bifidobacterium	Melipona lateralis	unkn	Bifidobacterium commune strain H23-83	NR_136422.1	0.987	100	34¬∞C,TYG, Anaerobe	ESL0776_Bifidobacterium_138F.ab1
ESL0778	Bifidobacterium	Melipona lateralis	unkn	Bifidobacterium commune strain H23-83	NR_136422.1	0.994	100	34¬∞C,SDA, Anaerobe	ESL0778_Bifidobacterium_Ml_B3341513_138F.ab1
ESL0779	Bifidobacterium	Melipona lateralis	unkn	Bifidobacterium commune strain H23-83	NR_136422.1	0.988	100	34¬∞C,SDA, Anaerobe	ESL0779_Bifidobacterium_Ml_138F.ab1
ESL0780	Bifidobacterium	Scaptotrigona polysticta	A	Bifidobacterium commune strain H23-83	NR_136422.1	0.99	100	34¬∞C,MRSA+fru+glu+cys, anaerobe	ESL0780_Bifido_Sp_A_CAP106_13671069_13671069.ab1
ESL0781	Bifidobacterium	Scaptotrigona polysticta	unkn	Bifidobacterium commune strain H23-83	NR_136422.1	0.986	100	34¬∞C,MRSA+fru+glu+cys, anaerobe	ESL0781_Bifidobacterium_Sp_138F.ab1
ESL0782	Bifidobacterium	Scaptotrigona	unkn	Bifidobacterium commune strain H23-83	NR_136422.1	0.984	100	34¬∞C,MRSA+fru+glu+cys, anaerobe	ESL0782_Bifidobacterium_SP_138F.ab1
ESL0784	Bifidobacterium	Melipona lateralis	unkn	Bifidobacterium commune strain H23-83	NR_136422.1	0.994	100	34¬∞C,MRSA+fru+glu+cys, anaerobe	ESL0784_Firm5_Ml_138F.ab1
ESL0785	Lactobacillus Firm-5	Melipona lateralis	A	Lactobacillus bombicola strain R-53102	NR_136436.1	0.954	100	34¬∞C,MRSA+fru+glu+cys, anaerobe	ESL0785_Firm5_Ml_A_CAP109_13671090_13671090.ab1
ESL0787	Bifidobacterium	Melipona lateralis	A	Bifidobacterium commune strain H23-83	NR_136422.1	0.99	99	34¬∞C,MRSA+fru+glu+cys, anaerobe	ESL0787_Bifido_Ml_A_CAP111_13671113_13671113.ab1
ESL0788	Bifidobacterium	Melipona lateralis	A	Bifidobacterium commune strain H23-83	NR_136422.1	0.983	99	34¬∞C,MRSA+fru+glu+cys, anaerobe	ESL0788_Bifido_Ml_A_CAP112_13671120_13671120.ab1
ESL0789	Bifidobacterium	Melipona fuliginosa	unkn	Bifidobacterium commune strain H23-83	NR_136422.1	0.994	100	34¬∞C,MRSA+fru+glu+cys, anaerobe	ESL0789_Bifidobacterium_Mf_138F.ab1
ESL0790	Bifidobacterium	Melipona fuliginosa	A	Bifidobacterium commune strain H23-83	NR_136422.1	0.983	100	34¬∞C,MRSA+fru+glu+cys, anaerobe	ESL0790_Bifido_Mf_A_CAP114_13671144_13671144.ab1
ESL0791	Lactobacillus Firm-5	Melipona fuliginosa	A	Lactobacillus kimbladii strain Hma2N	NR_126250.1	0.94	100	34¬∞C,MRSA+fru+glu+cys, anaerobe	ESL0791_Firm5_Mf_A_CAP115_13671151_13671151.ab1
ESL0792	Lactobacillus Firm-5	Melipona fuliginosa	A	Lactobacillus bombicola strain R-53102	NR_136436.1	0.944	99	34¬∞C,MRSA+fru+glu+cys, anaerobe	ESL0792_Firm5_Mf_A_CAP116_13671168_13671168.ab1
ESL0793	Corynebacterium	Melipona fuliginosa	A	Corynebacterium gottingense strain 99221/2016	NR_159075.1	0.998	99	34¬∞C,CBA+5%Blood, anaerobe	ESL0793_Coryne_Mf_A_CAP117_13671175_13671175.ab1
ESL0798	Bifidobacterium	Scaptotrigona polysticta	A	Bifidobacterium commune strain H23-83	NR_136422.1	0.988	100	34¬∞C,MRSA+fru+glu+cys, anaerobe	ESL0798_Bifido_Sp_A_CAP124_13671243_13671243.ab1
ESL0799	Bifidobacterium	Scaptotrigona polysticta	unkn	Bifidobacterium commune strain H23-83	NR_136422.1	0.988	96	34¬∞C,MRSA+fru+glu+cys, anaerobe	ESL0799_Bifidobacterium_Sp_138F.ab1
ESL0800	Bifidobacterium	Scaptotrigona polysticta	unkn	Bifidobacterium commune strain H23-83	NR_136422.1	0.994	100	34¬∞C,MRSA+fru+glu+cys, anaerobe	ESL0800_Bifido_Sp_big_138F_3364963.ab1
ESL0801	Bifidobacterium	Scaptotrigona polysticta	A	Bifidobacterium commune strain H23-83	NR_136422.1	0.981	100	34¬∞C,MRSA+fru+glu+cys, anaerobe	ESL0801_Bifido_Sp_A_CAP127_13671274_13671274.ab1
ESL0802	Bifidobacterium	Scaptotrigona polysticta	A	Bifidobacterium commune strain H23-83	NR_136422.1	0.985	100	34¬∞C,MRSA+fru+glu+cys, anaerobe	ESL0802_Bifido_Sp_A_CAP128_13671281_13671281.ab1
ESL0803	Bifidobacterium	Melipona fuliginosa	A	Bifidobacterium commune strain H23-83	NR_136422.1	0.99	100	34¬∞C,MRSA+fru+glu+cys, anaerobe	ESL0803_Bifido_Mf_A_CAP122_13671229_13671229.ab1
ESL0804	Bifidobacterium	Melipona fuliginosa	A	Bifidobacterium commune strain H23-83	NR_136422.1	0.99	100	34¬∞C,MRSA+fru+glu+cys, anaerobe	ESL0804_Bifido_Sp_A_CAP123_13671236_13671236.ab1
ESL0805	Bifidobacterium	Melipona fuliginosa	unkn	Bifidobacterium commune strain H23-83	NR_136422.1	0.99	100	34¬∞C,MRSA+fru+glu+cys, anaerobe	ESL0805_Bifidobacterium_138F.ab1
ESL0808	Bifidobacterium	Scaptotrigona	unkn	Bifidobacterium commune strain H23-83	NR_136422.1	0.992	100	34¬∞C,BHIA, Anaerobe	ESL0808_Bifidobacterium_Sp_SDA_138F_3364963.ab1
ESL0809	Bifidobacterium	Melipona lateralis	unkn	Bifidobacterium commune strain H23-83	NR_136422.1	0.987	100	34¬∞C,BHIA, Anaerobe	ESL0809_Bifidobacterium_Nd_138F.ab1
ESL0958	Fructobacillus	Frieseomelitta varia	C	Fructobacillus ficulneus strain FS-1	NR_025153.1	0.932927	100	nd	ESL0958_FV3_white_aurelien_11b3266355.ab1
L1_55_8	Bifidobacterium	Melipona interrupta	B	Bifidobacterium commune strain H23-83	NR_136422.1	0.987	100	nd	L1_55_8_Bifidobacterium_commune_MI2_90372824.ab1
L1_54_4	Raoultella	Melipona interrupta	C	Raoultella ornithinolytica strain ATCC 31898	NR_114502.1	0.989	100	nd	L1_54_4_Raoultella_ornithinolytica_MI3_90372812.ab1
L1_54_1	Klebsiella	Melipona interrupta	C	Klebsiella variicola strain F2R9	NR_025635.1	0.995	100	nd	L1_54_1_Klebsiella_variicola_MI3_90372809.ab1
L1_54_7	Klebsiella	Melipona interrupta	A	Klebsiella variicola strain F2R9	NR_025635.1	0.996	100	nd	L1_54_7_Klebsiella_variicola_MI1_90372815.ab1
L1_54_3	Erwinia	Melipona interrupta	B	Erwinia persicina strain NBRC 102418¬†	NR_114078.1	0.948	100	nd	L1_54_3_Erwinia_persicina_MI2_90372811.ab1
L1_54_5	Erwinia	Melipona interrupta	A	Erwinia billingiae strain Billing E63	NR_104932.1	0.99	100	nd	L1_54_5_Erwinia_billingiae_MI1_90372813.ab1
L1_54_2	Erwinia	Melipona interrupta	A	Erwinia persicina strain NBRC 102418¬†	NR_114078.1	0.989	100	nd	L1_54_2_Erwinia_aphidicola_MI1_90372810.ab1
L1_55_2	Pantoea	Melipona interrupta	A	Erwinia persicina strain NBRC 102418¬†	NR_114078.1	0.99	100	nd	L1_55_2_Erwinia_persicina_MI1_90372820.ab1
L1_55_4	Pantoea	Melipona interrupta	A	Erwinia persicina strain NBRC 102418¬†	NR_114078.1	0.99	100	nd	L1_55_4_Erwinia_persicina_MI1_90372822.ab1
L1_54_6	Pantoea	Melipona interrupta	A	Pantoea cypripedii strain ATCC 29267	NR_118857.1	0.961	87	nd	L1_54_6_Pantoea_cypripedii_MI1_90372814.ab1
L1_55_1	Floricoccus	Melipona interrupta	B	Floricoccus tropicus strain DF1	¬†NR_159226.1	0.97	98	nd	L1_55_1_Floricoccus_tropicus_MI2_90372819.ab1
L1_54_12	Floricoccus	Melipona interrupta	B	Floricoccus tropicus strain DF1	¬†NR_159226.1	0.97	98	nd	L1_54_12_Floricoccus_tropicus_MI2_90372818.ab1
L1_55_11	Convivina	Melipona interrupta	C	Convivina intestini strain R-53105	NR_136428.1	0.958	99	nd	L1_55_11_Convivina_intestini_MI3_90372827.ab1
L1_55_9	Convivina	Melipona interrupta	A	Convivina intestini strain R-53105	NR_136428.1	0.957	100	nd	L1_55_9_Convivina_intestini_MI1_90372825.ab1
L1_54_10	Convivina	Melipona interrupta	A	Convivina intestini strain R-53105	NR_136428.1	0.961	100	nd	L1_54_10_Convivina_intestini_MI1_90372817.ab1
L1_55_10	Convivina	Melipona interrupta	A	Convivina intestini strain R-53105	NR_136428.1	0.957	100	nd	L1_55_10_Convivina_intestini_MI1_90372826.ab1
L1_55_3	Convivina	Melipona interrupta	B	Convivina intestini strain R-53105	NR_136428.1	0.963	100	nd	L1_55_3_Convivina_intestini_MI2_90372821.ab1
L1_55_6	Convivina	Melipona interrupta	B	Convivina intestini strain R-53105	NR_136428.1	0.962	100	nd	L1_55_6_Convivina_intestini_MI2_903723.ab1

### Sheet: Sequenced_Isolates
		ESL	Bacterial_Species	Host	Nest	Growth Condition	Sampling_Location	Illumina_reads	Nanopore	Closest_relative_typed_strains	16S_identity_to_type_strain	Contigs	Circular_chromosome	Genome size (bp)	GC_content	Completeness_CheckM	Predicted_Genes_DRAM	contigs	GenomeLength	GC	CDS	tRNA	Completeness	Contamination
	Core	ESL0682	Bifidobacterium	Melipona fuliginosa		34°C,MRSA+fru+glu+cys, anaerobe	Amazonas, Brazil	Illumina 2x150bp	yes	Bifidobacterium commune strain H23-83	98.9831	1	yes	2093512	0.5597	94.72	1785		2093512	56	1797	47	94.72	1.21
		ESL0690	Bifidobacterium	Melipona lateralis	A	34°C,MRSA+fru+glu+cys, anaerobe	Amazonas, Brazil	Illumina 2x150bp	yes	Bifidobacterium commune strain H23-83	99.1186	1	yes	2639791	0.5592	97.9	1965		2639791	55.9	1966	48	97.9	4.32
		ESL0704	Bifidobacterium	Scaptotrigona		34°C,MRSA+fru+glu+cys, anaerobe	Amazonas, Brazil	Illumina 2x150bp	yes	Bifidobacterium commune strain H23-83	98.5763	1	yes	2415815	0.5737	98.12	1741		2415815	57.4	1736	47	98.12	1.82
		ESL0728	Bifidobacterium	Melipona fuliginosa		34°C,MRSA+fru+glu+cys, anaerobe	Amazonas, Brazil	Illumina 2x150bp	yes	Bifidobacterium commune strain H23-83	98.0352	1	yes	2590841	0.5582	98.13	1895		2590841	55.8	1887	46	98.13	1.06
		ESL0732	Bifidobacterium	Scaptotrigona polysticta		34°C,MRSA+fru+glu+cys, anaerobe	Amazonas, Brazil	Illumina 2x150bp	yes	Bifidobacterium commune strain H23-83	98.7813	1	yes	2387641	0.5515	98.59	1761		2387641	55.1	1760	47	98.59	4.1
		ESL0735	Bifidobacterium	Melipona lateralis		34°C,MRSA+fru+glu+cys, anaerobe	Amazonas, Brazil	Illumina 2x150bp	no	Bifidobacterium commune strain H23-83	98.7	1	no	2305382	0.555	98.59	1671		2305382	55.5	1669	47	98.59	2.31
		ESL0744	Bifidobacterium	Melipona fuliginosa		34°C, SDA, anaerobe	Amazonas, Brazil	Illumina 2x150bp	no	Bifidobacterium commune strain H23-83	98.6	1	no	1961007	0.574	95.79	1465		1961007	57.4	1464	47	95.79	2.05
		ESL0745	Bifidobacterium	Melipona fuliginosa		34°C, SDA, anaerobe	Amazonas, Brazil	Illumina 2x150bp	no	Bifidobacterium commune strain H23-83	98.6	7	no	2361877	0.554	98.04	1792		2361877	55.4	1788	48	98.04	1.4
		ESL0763	Bifidobacterium	Scaptotrigona polysticta	A	34°C,CBA+5%Blood, anaerobe	Amazonas, Brazil	Illumina 2x150bp	no	Bifidobacterium commune strain H23-83	97.9403	4	no	1951451	0.643	95.57	1458		1951451	64.3	1434	48	95.57	1.25
		ESL0764	Bifidobacterium	Scaptotrigona polysticta		34°C,CBA+5%Blood, anaerobe	Amazonas, Brazil	Illumina 2x150bp	yes	Bifidobacterium commune strain H23-83	99.36	2	yes	2309944	0.5805	97.9	1740		2309944	58.1	1741	46	97.9	3.41
		ESL0769	Bifidobacterium	Melipona fuliginosa	A	34°C,TYG, Anaerobe	Amazonas, Brazil	Illumina 2x150bp	yes	Bifidobacterium commune strain H23-83	98.5105	1	yes	2495776	0.5556	97.22	1854		2495776	55.6	1851	48	97.22	3.01
		ESL0775	Bifidobacterium	Melipona lateralis	A	34°C,TYG, Anaerobe	Amazonas, Brazil	Illumina 2x150bp	yes	Bifidobacterium commune strain H23-83	97.8305	2	yes	2255024	0.5828	97.66	1704		2255024	58.3	1713	46	97.66	2.8
		ESL0784	Bifidobacterium	Melipona lateralis		34°C,MRSA+fru+glu+cys, anaerobe	Amazonas, Brazil	Illumina 2x150bp	no	Bifidobacterium commune strain H23-83	98.4	7	no	2345136	0.559	98.18	1794		1994451	60.3	1433	48	95.34	1.14
		ESL0790	Bifidobacterium	Melipona fuliginosa	A	34°C,MRSA+fru+glu+cys, anaerobe	Amazonas, Brazil	Illumina 2x150bp	yes	Bifidobacterium commune strain H23-83	97.6303	1	yes	2254804	0.6061	95.57	1647		2254804	60.6	1618	48	95.57	1.86
		ESL0798	Bifidobacterium	Scaptotrigona polysticta	A	34°C,MRSA+fru+glu+cys, anaerobe	Amazonas, Brazil	Illumina 2x150bp	yes	Bifidobacterium commune strain H23-83	98.5763	1	yes	2236570	0.5665	97.41	1787		2236570	56.7	1797	46	97.41	2.58
		ESL0800	Bifidobacterium	Scaptotrigona polysticta		34°C,MRSA+fru+glu+cys, anaerobe	Amazonas, Brazil	Illumina 2x150bp	yes	Bifidobacterium commune strain H23-83	99.36	1	yes	2250646	0.5797	97.9	1668		2250646	58	1666	46	97.9	2.35
		ESL0677	Lactobacillus Firm-5	Melipona interrupta	A	34°C,MRSA+fru+glu+cys, anaerobe	Amazonas, Brazil	Illumina 2x150bp	yes	Lactobacillus bombicola strain R-53102	95.5921	1	yes	2028798	0.3868	96.54	1938	1	2028798	38.7	1896	59	96.54	0.65
		ESL0679	Lactobacillus Firm-5	Melipona interrupta	A	34°C,MRSA+fru+glu+cys, anaerobe	Amazonas, Brazil	Illumina 2x150bp	no	Lactobacillus bombicola strain R-53102	95.6579	20	no	2056585	0.385	96.54	1994	20	2056585	38.5	1961	56	96.54	1.39
		ESL0680	Lactobacillus Firm-5	Melipona seminigra	A	34°C,MRSA+fru+glu+cys, anaerobe	Amazonas, Brazil	Illumina 2x150bp	yes	Lactobacillus bombicola strain R-53102	95.8607	2	yes	1708996	0.3938	96.54	1593	1	1708996	39.4	1560	58	96.54	0.65
		ESL0681	Lactobacillus Firm-5	Frieseomelitta varia	A	34°C,MRSA+fru+glu+cys, anaerobe	Amazonas, Brazil	Illumina 2x150bp	yes	Lactobacillus bombicola strain R-53102	95.4068	3	yes	1993598	0.3708	96.37	1938	3	1993598	37.1	1910	55	96.37	0.09
		ESL0684	Lactobacillus Firm-5	Frieseomelitta varia		34°C,MRSA+fru+glu+cys, anaerobe	Amazonas, Brazil	Illumina 2x150bp	yes	Lactobacillus bombicola strain R-53102	95.34	2	yes	1902186	0.3716	96.59	1832	2	1902186	37.2	1798	55	96.59	0
		ESL0700	Lactobacillus Firm-5	Scaptotrigona polysticta	A	34°C,MRSA+fru+glu+cys, anaerobe	Amazonas, Brazil	Illumina 2x150bp	yes	Lactobacillus bombicola strain R-53102	95.5921	3	yes	2044355	0.3896	96.54	1909	3	2044355	39	1881	58	96.54	1.3
		ESL0701	Lactobacillus Firm-5	Melipona lateralis		34°C,MRSA+fru+glu+cys, anaerobe	Amazonas, Brazil	Illumina 2x150bp	no	Lactobacillus bombicola strain R-53102	95.795	17	no	1632206	0.385	96.54	1517	17	1632206	39.3	1488	54	96.54	0.65
		ESL0703	Lactobacillus Firm-5	Melipona fuliginosa	A	34°C,MRSA+fru+glu+cys, anaerobe	Amazonas, Brazil	Illumina 2x150bp	no	Lactobacillus bombicola strain R-53102	95.9264	11	no	1656749	0.393	96.54	1529	11	1656749	38.5	1520	54	96.54	0.65
		ESL0731	Lactobacillus Firm-5	Scaptotrigona polysticta		34°C,MRSA+fru+glu+cys, anaerobe	Amazonas, Brazil	Illumina 2x150bp	yes	Lactobacillus bombicola strain R-53102	95.5921	3	yes	2052309	0.3894	96.54	1922	3	2052309	38.9	1892	58	96.54	1.3
		ESL0733	Lactobacillus Firm-5	Melipona lateralis	A	34°C,MRSA+fru+glu+cys, anaerobe	Amazonas, Brazil	Illumina 2x150bp	yes	Lactobacillus bombicola strain R-53102	95.9264	2	no	1753123	0.3923	96.54	1629	1	1753123	39.2	1600	58	96.54	1.3
		ESL0785	Lactobacillus Firm-5	Melipona lateralis	A	34°C,MRSA+fru+glu+cys, anaerobe	Amazonas, Brazil	Illumina 2x150bp	yes	Lactobacillus bombicola strain R-53102	95.8634	2	yes	1740066	0.3726	96.59	1628	2	1740066	37.3	1604	59	96.59	0.65
		ESL0791	Lactobacillus Firm-5	Melipona fuliginosa	A	34°C,MRSA+fru+glu+cys, anaerobe	Amazonas, Brazil	Illumina 2x150bp	yes	Lactobacillus bombicola strain R-53102	94.9475	4	no	2433355	0.3999	97.08	2210	4	2433355	40	2206	55	97.08	1.19
		ESL0721	Gilliamella	Frieseomelitta varia	A	34°C,TYG, Anaerobe	Amazonas, Brazil	Illumina 2x150bp	yes	Gilliamella apicola strain wkB1	93.8842	5	no	2262356	0.3814	97.74	2053	4	2262356	38.1	2040	48	97.74	3.39
		ESL0727	Gilliamella	Scaptotrigona polysticta	A	34°C,TYG, Anaerobe	Amazonas, Brazil	Illumina 2x150bp	yes	Gilliamella bombicola strain LMG 28359	92.9444	3	no	2151441	0.39	98.31	1889	2	2151441	39	1851	50	98.31	0
		ESL0693	Snodgrassella	Frieseomelitta varia	A	34°C,TSA, anaerobe	Amazonas, Brazil	Illumina 2x150bp	no	Snodgrassella alvi wkB2	96.2166	2	yes	2234146	0.4468	99.15	2022	25	2234146	44.6	2015	49	99.15	0
	Accessory	ESL0709	Acetobacteraceae	Melipona lateralis	A	34°C,MRSA+fru+glu+cys, microaerophilic	Amazonas, Brazil	Illumina 2x150bp	yes	Acetobacter pomorum strain LTH2458	93.6027	5	no	2249670	0.498	99.25	2037
		ESL0697	Acetobacteraceae	Melipona lateralis		34°C, MRSA, microaerophilic	Amazonas, Brazil	Illumina 2x150bp	no	Acetobacter pomorum strain LTH2458	93.6027	36	no	2192995	0.498	99.25	2016
		ESL0723	Leuconostoc	Melipona fuliginosa	A	34°C,MRSA+fru+glu+cys, anaerobe	Amazonas, Brazil	Illumina 2x150bp	yes	Floricoccus penangensis strain HibF3	97.4453	1	yes	1434568	0.5021	98.78	1400	1	1434568	50.2	1390	65	98.78	0
		ESL0958	Fructobacillus	Frieseomelitta varia	C	34°C, MRS+fru+glu anaerobe	Amazonas, Brazil	Illumina 2x150bp	no	Fructobacillus ficulneus strain FS-1	93.3	25	no	1299784	0.496	97.99	1204	25	1299784	49.6	1194	49	97.99	0
		L1_55_11	Convivina	Melipona interrupta	C	34°C, BHIA, anaerobic	Amazonas, Brazil	Illumina 2x150bp	no	Convivina intestini strain R-53105	95.8	5	no	1391630	0.503	98.52	1369	5	1391630	50.3	1368	48	98.52	0
		ESL0729	Floricoccus	Scaptotrigona polysticta	A	34°C,CBA+5%Blood, anaerobe	Amazonas, Brazil	Illumina 2x150bp	yes	Floricoccus penangensis strain HibF3	97.4453	1	yes	1448317	0.3958	97.74	1370	1	1448317	39.6	1367	57	97.74	0.32
		ESL0687	Floricoccus	Melipona seminigra	A	34°C,CBA+5%Blood, anaerobe	Amazonas, Brazil	Illumina 2x150bp	yes	Floricoccus penangensis strain HibF3	97.4453	1	yes	1465505	0.3828	97.56	1363	1	1465505	38.3	1355	57	97.56	0.09
		ESL0726	Ligilactobacillus	Frieseomelitta varia		34°C,LBA without salt, microaerophilic	Amazonas, Brazil	Illumina 2x150bp	yes	Ligilactobacillus acidipiscis strain NBRC 102163	99.1186	3	yes	2694214	0.389	99.48	2565	3	2694214	38.9	2498	65	99.48	2.62
		ESL0695	Acinetobacter	Melipona lateralis	A	34°C,TYG, anaerobe	Amazonas, Brazil	Illumina 2x150bp	yes	Acinetobacter nectaris CIP 110549 strain SAP 763.2	99.2642	12	yes	2757188	0.3652	99.86	2603	1	3373643	39.4	3066	74	100	0.59
		ESL0689	Enterobacteriaceae	Frieseomelitta varia	B	34°C,TYG, anaerobe	Amazonas, Brazil	Illumina 2x150bp	yes	Escherichia fergusonii ATCC 35469	93.904	3	no	3176868	0.494	83.84	3097	2	3176868	49.4	3077	74	83.84	0.28
		L1_54_3	Erwinia	Melipona interrupta	B	34°C, CBA+5%Blood, microaerophilic	Amazonas, Brazil	Illumina 2x150bp	no	Erwinia persicina strain NBRC 102418	94.8	66	no	5808330	0.529	100	5428	66	5808330	52.9	5411	72	100	1.39
		L1_54_1	Klebsiella	Melipona interrupta	C	34°C, BHIA, microaerophilic	Amazonas, Brazil	Illumina 2x150bp	no	Klebsiella variicola strain F2R9	99.5	29	no	5460521	0.573	100	5099	29	5460521	57.3	5082	69	100	0.07
		L1_54_7	Klebsiella	Melipona interrupta	A	34°C, BHIA, anaerobic	Amazonas, Brazil	Illumina 2x150bp	no	Klebsiella variicola strain F2R9	99.6	44	no	5496119	0.574	100	5140	44	5496119	57.4	5111	70	100	1.49
		L1_54_6	Convivina	Melipona interrupta	A	34°C, BHIA, anaerobic	Amazonas, Brazil	Illumina 2x150bp	no	Convivina intestini strain R-53105	96.1	37	no	6349009	0.54	100	5860	37	6349009	54	5842	72	100	1.07
		L1_55_4	Pantoea	Melipona interrupta	A	34°C, BHIA, anaerobic	Amazonas, Brazil	Illumina 2x150bp	no	Erwinia persicina strain NBRC 102418	99	56	no	4792643	0.538	100	4518	56	4792643	53.8	4495	72	100	0.54

### Sheet: 220224_Stimicol_non-redundant
ESL	Species	Bee Host	Nest	Closest_Relative_Type_Strain	Reference_Type_strain	Identity_to_Type_Strain	Query_coverage	Growth Condition	sangerSample
ESL0677	Lactobacillus Firm-5	Melipona interrupta	A	Lactobacillus apis strain R4B	NR_125702.1	0.95	99	34¬∞C,MRSA+fru+glu+cys, anaerobe	ESL0677_ESL0678_Firm5_MI_A_92JD10_98589661_98589661.ab1
ESL0679	Lactobacillus Firm-5	Melipona interrupta	A	Lactobacillus apis strain R4B	NR_125702.1	0.953	99	34¬∞C,MRSA+fru+glu+cys, anaerobe	ESL0679_Firm5_MI_A_92JD05_98589562_98589562.ab1
ESL0680	Lactobacillus Firm-5	Melipona seminigra	A	Lactobacillus apis strain R4B	NR_125702.1	0.953	99	34¬∞C,MRSA+fru+glu+cys, anaerobe	ESL0680_Firm5_Ms_A_92JD43_98590407_98590407.ab1
ESL0681	Lactobacillus Firm-5	Frieseomelitta varia	A	Lactobacillus apis strain R4B	NR_125702.1	0.931	100	34¬∞C,MRSA+fru+glu+cys, anaerobe	ESL0681_Firm5_Fv_A_92JC98_98589364_98589364.ab1
ESL0682	Bifidobacterium	Melipona fuliginosa	unkn	Bifidobacterium commune strain H23-83	NR_136422.1	0.993	100	34¬∞C,MRSA+fru+glu+cys, anaerobe	ESL0682_Bifido_Mf_138F.ab1
ESL0684	Lactobacillus Firm-5	Frieseomelitta varia	unkn	Lactobacillus apis strain R4B	NR_125702.1	0.9534	99	34¬∞C,MRSA+fru+glu+cys, anaerobe	ESL0684_Firm5_Fv_MRSA_138F_3364963.ab1
ESL0685	Leuconostoc	Melipona seminigra	A	Convivina intestini strain R-53105	NR_136428.1	0.952	100	34¬∞C,MRSA+fru+glu+cys, anaerobe	ESL0685_ESL0686_Leuco_Ms_A_92JD09_98589647_98589647.ab1
ESL0687	Floriococcus	Melipona seminigra	A	Floricoccus tropicus strain DF1	NR_159226.1	0.972	100	34¬∞C,CBA+5%Blood, anaerobe	ESL0687_Flori_Ms_A_92JC80_98588916_98588916.ab1
ESL0688	Snodgrassella	Frieseomelitta varia	B	Snodgrassella alvi wkB2	NR_118405.2	0.942	100	34¬∞C,TYG, anaerobe	ESL0688_Snod_Fv_B_92FE84_98628995_98628995.ab1
ESL0689	Enterobacteriaceae green	Frieseomelitta varia	B	Erwinia psidii strain LMG 7039	NR_104569.1	0.935	100	34¬∞C,TYG, anaerobe	ESL0689_Entero_Fv_B_92FE83_98628933_98628933.ab1
ESL0690	Bifidobacterium	Melipona lateralis	A	Bifidobacterium commune strain H23-83	NR_136422.1	0.993	100	34¬∞C,MRSA+fru+glu+cys, anaerobe	ESL0690_Bifido_Ml_A_92JD16_98589791_98589791.ab1
ESL0693	Snodgrassella	Frieseomelitta varia	A	Snodgrassella alvi wkB2	NR_118405.2	0.939	99	34¬∞C,TSA, anaerobe	ESL0693_Snod_Fv_A_92JC38_98588251_98588251.ab1
ESL0695	Acinetobacter	Melipona lateralis	A	Acinetobacter nectaris CIP 110549 strain SAP 763.2	NR_118408.1	0.992	100	34¬∞C,TYG, anaerobe	ESL0695_Acineto_Ml_A_92JD81_98591169_98591169.ab1
ESL0700	Lactobacillus Firm-5	Scaptotrigona polysticta	A	Lactobacillus apis strain R4B	NR_125702.1	0.95	99	34¬∞C,MRSA+fru+glu+cys, anaerobe	ESL0700_Firm5_Sp_A_92JD44_98590421_98590421.ab1
ESL0701	Lactobacillus Firm-5	Melipona lateralis	unkn	Lactobacillus bombicola strain R-53102	NR_136436.1	0.954	100	34¬∞C,MRSA+fru+glu+cys, anaerobe	ESL0701_Firm5_Ml_138F.ab1
ESL0703	Lactobacillus Firm-5	Melipona fuliginosa	A	Lactobacillus apis strain R4B	NR_125702.1	0.949	100	34¬∞C,MRSA+fru+glu+cys, anaerobe	ESL0703_Firm5_Mf_A_92JD27_98589968_98589968.ab1
ESL0704	Bifidobacterium	Scaptotrigona	unkn	Bifidobacterium commune strain H23-83	NR_136422.1	0.982	100	34¬∞C,MRSA+fru+glu+cys, anaerobe	ESL0704_Bifidobacterium_Sp_138F.ab1
ESL0706	Klebsiella	Melipona fuliginosa	unkn	Klebsiella aerogenes strain NCTC10006	NR_114737.1	1	100	34¬∞C,TYG, microaerophilic	ESL0706_Klebsi_Mf_nd_92JC70_98588695_98588695.ab1
ESL0707	Lactobacillus Firm-5 like	Frieseomelitta varia	A	Lactobacillus acidipiscis strain NBRC 102163	NR_112693.1	0.994	100	34¬∞C,MRSA+fru+glu+cys, microaerophilic	ESL0707_Lacidi_Fv_A_92FF50_98630653_98630653.ab1
ESL0697	Acetobacteriaceae	Melipona lateralis	A	Swingsia samuiensis strain AH83	NR_132672.1	0.945	100	34¬∞C,MRSA+fru+glu+cys, microaerophilic	ESL0709_Aceto_Ml_A_92JC60_98588503_98588503.ab1
ESL0709	Acetobacteriaceae	Melipona lateralis	A	Swingsia samuiensis strain AH83	NR_132672.1	0.945	100	34¬∞C,MRSA+fru+glu+cys, microaerophilic	ESL0709_Aceto_Ml_A_92JC60_98588503_98588503.ab1
ESL0714	Corynebacterium	Melipona interrupta	A	Corynebacterium terpenotabidum strain Y-11	NR_121699.2	0.999	100	34¬∞C,TYG, microaerophilic	ESL0714_Coryne_Mi_A_92JC54_98588442_98588442.ab1
ESL0719	Enterbacteriaceae	Scaptotrigona polysticta	A	Kosakonia cowanii JCM 10956 = DSM 18146 strain 888-76	NR_025566.1	0.991	99	34¬∞C,CBA+5%Blood, microaerophilic	ESL0719_Entero_Sp_A_92JC91_98589210_98589210.ab1
ESL0720	Enterbacteriaceae/Rosenbergellia	Melipona seminigra	A	Rosenbergiella epipactidis strain 2.1A	NR_126303.1	1	100	34¬∞C,CBA+5%Blood, microaerophilic	ESL0720_Rosen_Ms_A_92JC85_98589098_98589098.ab1
ESL0721	Gilliamella	Frieseomelitta varia	A	Gilliamella apicola strain wkB1	NR_121727.1	0.943	100	34¬∞C,TYG, Anaerobe	ESL0721_Gilli_Fv_A_92FF30_98630073_98630073.ab1
ESL0723	Leuconostoc	Melipona fuliginosa	A	Convivina intestini strain R-53105	NR_136428.1	0.954	100	34¬∞C,MRSA+fru+glu+cys, anaerobe	ESL0723_Leuco_A_Mf_92JD28_98589999_98589999.ab1
ESL0724	Pantoea	Frieseomelitta varia	B	Pantoea dispersa strain DSM 30073	NR_116797.1	0.994	100	34¬∞C,LBA without salt, microaerophilic	ESL0724_Pantoea_Fv_B_92FE87_98629053_98629053.ab1
ESL0726	Lactobacillus and staph	Frieseomelitta varia	?	Ligilactobacillus acidipiscis strain NBRC 102163	NR_112693.1	0.994	100	34¬∞C,LBA without salt, microaerophilic	ESL0727_Gilli_Sp_A_93BI20_98569717_98569717.ab1
ESL0727	Gilliamella	Scaptotrigona polysticta	A	Gilliamella bombi strain LMG 29879	NR_149809.1	0.926	100	34¬∞C,TYG, Anaerobe	ESL0728_Bifidobacterium_Mf_138F.ab1
ESL0728	Bifidobacterium	Melipona fuliginosa	unkn	Bifidobacterium commune strain H23-83	NR_136422.1	0.985	100	34¬∞C,MRSA+fru+glu+cys, anaerobe	ESL0729_Flori_Sp_A_93BI44_98570294_98570294.ab1
ESL0729	Floricoccus	Scaptotrigona polysticta	A	Floricoccus tropicus strain DF1	NR_159226.1	0.974	99	34¬∞C,CBA+5%Blood, anaerobe	ESL0730_Fructo_Sp_A_93BI42_98570249_98570249.ab1
ESL0730	Fructobacillus	Scaptotrigona polysticta	A	Fructobacillus tropaeoli strain F214-1	NR_113043.1	0.996	100	34¬∞C,MRSA+fru+glu+cys, anaerobe	ESL0731_Firm5_Sp_138F.ab1
ESL0731	Lactobacillus Firm-5	Scaptotrigona polysticta	unkn	Lactobacillus apis strain R4B	NR_125702.1	0.949	99	34¬∞C,MRSA+fru+glu+cys, anaerobe	ESL0732_Bifidobacterium_Sp_138F.ab1
ESL0732	Bifidobacterium	Scaptotrigona polysticta	unkn	Bifidobacterium commune strain H23-83	NR_136422.1	0.994	100	34¬∞C,MRSA+fru+glu+cys, anaerobe	ESL0733_Firm5_Ml_A_93BG92_98566945_98566945.ab1
ESL0733	Lactobacillus Firm-5	Melipona lateralis	A	Lactobacillus apis strain R4B	NR_125702.1	0.953	100	34¬∞C,MRSA+fru+glu+cys, anaerobe	ESL0734_ESL0735_Bifido_Ml_B3341513_138F.ab1
ESL0735	Bifidobacterium	Melipona lateralis	unkn	Bifidobacterium commune strain H23-83	NR_136422.1	0.987	100	34¬∞C,MRSA+fru+glu+cys, anaerobe	ESL0736_Aceto_Mf_A_93BI36_98570102_98570102.ab1
ESL0736	Acetobacteriaceae	Melipona fuliginosa	A	Swingsia samuiensis strain AH83	NR_132672.1	0.946	99	34¬∞C,BHIA, Anaerobe	ESL0737_Pantoea_Sp_A_93BI35_98570096_98570096.ab1
ESL0738	Acinetobacter	Melipona fuliginosa	A	Acinetobacter nectaris CIP 110549 strain SAP 763.2	NR_118408.1	0.991	100	34¬∞C,BHIA, Anaerobe	ESL0738_Acineto_Mf_A_93BG36_98565764_98565764.ab1
ESL0737	Pantoea	Scaptotrigona polysticta	A	Pantoea dispersa strain DSM 30073	NR_116797.1	0.995	100	34¬∞C,BHIA, Anaerobe	ESL0738_Acineto_Mf_A_93BI27_98569892_98569892.ab1
ESL0742	Floricoccus	Melipona fuliginosa	unkn	Floricoccus penangensis strain HibF3	NR_159225.1	0.957	99	34¬∞C,CBA+5%Blood, anaerobe	ESL0742_Flori_Mf_A_93BI45_98570324_98570324.ab1
ESL0744	Bifidobacterium	Melipona fuliginosa	unkn	Bifidobacterium commune strain H23-83	NR_136422.1	0.986	100	34¬∞C,SDA, Anaerobe	ESL0744_Bifidobacteria_Mf_B3341513_138F.ab1
ESL0745	Bifidobacterium	Melipona fuliginosa	unkn	Bifidobacterium commune strain H23-83	NR_136422.1	0.986	100	34¬∞C,SDA, Anaerobe	ESL0745_Bifidobacteria_Mf_B3341513_138F.ab1
ESL0747	Lactobacillus Firm-5	Melipona fuliginosa	unkn	Lactobacillus apis strain R4B	NR_125702.1	0.953	100	34¬∞C,MRSA+fru+glu+cys, anaerobe	ESL0747_Firm5_Mf_A_93BG13_98565016_98565016.ab1
ESL0748	Tetragenococcus	Scaptotrigona polysticta	A	Tetragenococcus solitarius strain ATCC 49428	NR_114451.1	0.952	96	34¬∞C,CBA+5%Blood, anaerobe	ESL0748_Tetra_Sp_A_93BI40_98570218_98570218.ab1
ESL0750	Rosenbergiella	Melipona fuliginosa	A	Rosenbergiella epipactidis strain 2.1A	NR_126303.1	1	100	34¬∞C,BHIA, Anaerobe	ESL0750_Rosen_Mf_A_93BI34_98570089_98570089.ab1
ESL0751	Enterobacteriaceae / rosenbergellia	Melipona lateralis	A	Rosenbergiella epipactidis strain 2.1A	NR_126303.1	1	100	34¬∞C,CBA+5%Blood, anaerobe	ESL0751_Rosen_Ml_A_93BI38_98570188_98570188.ab1
ESL0752	Enterobacteriaceae	Scaptotrigona polysticta	A	Kosakonia cowanii JCM 10956 = DSM 18146 strain 888-76	NR_025566.1	0.99	100	34¬∞C,BHIA, Anaerobe	ESL0752_Entero_Ml_A_93BG68_98566433_98566433.ab1
ESL0753	Leuconostoc	Melipona lateralis	A	Convivina intestini strain R-53105	NR_136428.1	0.955	100	34¬∞C,CBA+5%Blood, anaerobe	ESL0753_Leuco_Ml_A_93BI39_98570201_98570201.ab1
ESL0754	Enterobacteriaceae	Melipona fuliginosa	A	Klebsiella pneumoniae strain ATCC 13883	NR_114506.1	0.985	100	34¬∞C,BHIA, Anaerobe	ESL0754_Entero_Mf_A_93BI23_98569793_98569793.ab1
ESL0761	Bacillus aryabhattai	Scaptotrigona polysticta	A	Bacillus zanthoxyli strain 1433	NR_164882.1	0.999	100	34¬∞C,CBA+5%Blood, anaerobe	ESL0761_Bacillus_Sp_A_CAP091_13670918_13670918.ab1
ESL0762	Bifidobacterium	Scaptotrigona polysticta	A	Bifidobacterium commune strain H23-83	NR_136422.1	0.994	100	34¬∞C,CBA+5%Blood, anaerobe	ESL0762_Bifido_Sp_A_CAP092_13670925_13670925.ab1
ESL0763	Bifidobacterium	Scaptotrigona polysticta	A	Bifidobacterium commune strain H23-83	NR_136422.1	0.984	100	34¬∞C,CBA+5%Blood, anaerobe	ESL0763_Bifido_Sp_A_CAP093_13670932_13670932.ab1
ESL0764	Bifidobacterium	Scaptotrigona polysticta	unkn	Bifidobacterium commune strain H23-83	NR_136422.1	0.994	100	34¬∞C,CBA+5%Blood, anaerobe	ESL0764_Bifido_SDA_138F_3364963.ab1
ESL0769	Bifidobacterium	Melipona fuliginosa	A	Bifidobacterium commune strain H23-83	NR_136422.1	0.994	100	34¬∞C,TYG, Anaerobe	ESL0769_Bifido_Mf_A_CAP097_13670970_13670970.ab1
ESL0770	Bifidobacterium	Melipona fuliginosa	unkn	Bifidobacterium commune strain H23-83	NR_136422.1	0.993	100	34¬∞C,TYG, Anaerobe	ESL0770_Bifidobacterium_138F.ab1
ESL0771	Bifidobacterium	Melipona fuliginosa	A	Bifidobacterium commune strain H23-83	NR_136422.1	0.988	100	34¬∞C,SDA, Anaerobe	ESL0771_ESL0773_ESL0774_Bifidobacteria_Mf_A_CAP098_13670987_13670987.ab1
ESL0775	Bifidobacterium	Melipona lateralis	A	Bifidobacterium commune strain H23-83	NR_136422.1	0.989	100	34¬∞C,TYG, Anaerobe	ESL0775_Bifido_Ml_A_CAP102_13671021_13671021.ab1
ESL0776	Bifidobacterium	Melipona lateralis	unkn	Bifidobacterium commune strain H23-83	NR_136422.1	0.987	100	34¬∞C,TYG, Anaerobe	ESL0776_Bifidobacterium_138F.ab1
ESL0778	Bifidobacterium	Melipona lateralis	unkn	Bifidobacterium commune strain H23-83	NR_136422.1	0.994	100	34¬∞C,SDA, Anaerobe	ESL0778_Bifidobacterium_Ml_B3341513_138F.ab1
ESL0779	Bifidobacterium	Melipona lateralis	unkn	Bifidobacterium commune strain H23-83	NR_136422.1	0.988	100	34¬∞C,SDA, Anaerobe	ESL0779_Bifidobacterium_Ml_138F.ab1
ESL0780	Bifidobacterium	Scaptotrigona polysticta	A	Bifidobacterium commune strain H23-83	NR_136422.1	0.99	100	34¬∞C,MRSA+fru+glu+cys, anaerobe	ESL0780_Bifido_Sp_A_CAP106_13671069_13671069.ab1
ESL0781	Bifidobacterium	Scaptotrigona polysticta	unkn	Bifidobacterium commune strain H23-83	NR_136422.1	0.986	100	34¬∞C,MRSA+fru+glu+cys, anaerobe	ESL0781_Bifidobacterium_Sp_138F.ab1
ESL0784	Bifidobacterium	Melipona lateralis	unkn	Bifidobacterium commune strain H23-83	NR_136422.1	0.994	100	34¬∞C,MRSA+fru+glu+cys, anaerobe	ESL0784_Firm5_Ml_138F.ab1
ESL0785	Lactobacillus Firm-5	Melipona lateralis	A	Lactobacillus bombicola strain R-53102	NR_136436.1	0.954	100	34¬∞C,MRSA+fru+glu+cys, anaerobe	ESL0785_Firm5_Ml_A_CAP109_13671090_13671090.ab1
ESL0787	Bifidobacterium	Melipona lateralis	A	Bifidobacterium commune strain H23-83	NR_136422.1	0.99	99	34¬∞C,MRSA+fru+glu+cys, anaerobe	ESL0787_Bifido_Ml_A_CAP111_13671113_13671113.ab1
ESL0788	Bifidobacterium	Melipona lateralis	A	Bifidobacterium commune strain H23-83	NR_136422.1	0.983	99	34¬∞C,MRSA+fru+glu+cys, anaerobe	ESL0788_Bifido_Ml_A_CAP112_13671120_13671120.ab1
ESL0789	Bifidobacterium	Melipona fuliginosa	unkn	Bifidobacterium commune strain H23-83	NR_136422.1	0.994	100	34¬∞C,MRSA+fru+glu+cys, anaerobe	ESL0789_Bifidobacterium_Mf_138F.ab1
ESL0790	Bifidobacterium	Melipona fuliginosa	A	Bifidobacterium commune strain H23-83	NR_136422.1	0.983	100	34¬∞C,MRSA+fru+glu+cys, anaerobe	ESL0790_Bifido_Mf_A_CAP114_13671144_13671144.ab1
ESL0791	Lactobacillus Firm-5	Melipona fuliginosa	A	Lactobacillus kimbladii strain Hma2N	NR_126250.1	0.94	100	34¬∞C,MRSA+fru+glu+cys, anaerobe	ESL0791_Firm5_Mf_A_CAP115_13671151_13671151.ab1
ESL0792	Lactobacillus Firm-5	Melipona fuliginosa	A	Lactobacillus bombicola strain R-53102	NR_136436.1	0.944	99	34¬∞C,MRSA+fru+glu+cys, anaerobe	ESL0792_Firm5_Mf_A_CAP116_13671168_13671168.ab1
ESL0793	Corynebacterium	Melipona fuliginosa	A	Corynebacterium gottingense strain 99221/2016	NR_159075.1	0.998	99	34¬∞C,CBA+5%Blood, anaerobe	ESL0793_Coryne_Mf_A_CAP117_13671175_13671175.ab1
ESL0798	Bifidobacterium	Scaptotrigona polysticta	A	Bifidobacterium commune strain H23-83	NR_136422.1	0.988	100	34¬∞C,MRSA+fru+glu+cys, anaerobe	ESL0798_Bifido_Sp_A_CAP124_13671243_13671243.ab1
ESL0799	Bifidobacterium	Scaptotrigona polysticta	unkn	Bifidobacterium commune strain H23-83	NR_136422.1	0.988	96	34¬∞C,MRSA+fru+glu+cys, anaerobe	ESL0799_Bifidobacterium_Sp_138F.ab1
ESL0800	Bifidobacterium	Scaptotrigona polysticta	unkn	Bifidobacterium commune strain H23-83	NR_136422.1	0.994	100	34¬∞C,MRSA+fru+glu+cys, anaerobe	ESL0800_Bifido_Sp_big_138F_3364963.ab1
ESL0801	Bifidobacterium	Scaptotrigona polysticta	A	Bifidobacterium commune strain H23-83	NR_136422.1	0.981	100	34¬∞C,MRSA+fru+glu+cys, anaerobe	ESL0801_Bifido_Sp_A_CAP127_13671274_13671274.ab1
ESL0802	Bifidobacterium	Scaptotrigona polysticta	A	Bifidobacterium commune strain H23-83	NR_136422.1	0.985	100	34¬∞C,MRSA+fru+glu+cys, anaerobe	ESL0802_Bifido_Sp_A_CAP128_13671281_13671281.ab1
ESL0803	Bifidobacterium	Melipona fuliginosa	A	Bifidobacterium commune strain H23-83	NR_136422.1	0.99	100	34¬∞C,MRSA+fru+glu+cys, anaerobe	ESL0803_Bifido_Mf_A_CAP122_13671229_13671229.ab1
ESL0804	Bifidobacterium	Melipona fuliginosa	A	Bifidobacterium commune strain H23-83	NR_136422.1	0.99	100	34¬∞C,MRSA+fru+glu+cys, anaerobe	ESL0804_Bifido_Sp_A_CAP123_13671236_13671236.ab1
ESL0805	Bifidobacterium	Melipona fuliginosa	unkn	Bifidobacterium commune strain H23-83	NR_136422.1	0.99	100	34¬∞C,MRSA+fru+glu+cys, anaerobe	ESL0805_Bifidobacterium_138F.ab1
ESL0808	Bifidobacterium	Scaptotrigona	unkn	Bifidobacterium commune strain H23-83	NR_136422.1	0.992	100	34¬∞C,BHIA, Anaerobe	ESL0808_Bifidobacterium_Sp_SDA_138F_3364963.ab1
ESL0809	Bifidobacterium	Melipona lateralis	unkn	Bifidobacterium commune strain H23-83	NR_136422.1	0.987	100	34¬∞C,BHIA, Anaerobe	ESL0809_Bifidobacterium_Nd_138F.ab1
ESL0958	Fructobacillus	Frieseomelitta varia	C	Fructobacillus ficulneus strain FS-1	NR_025153.1	0.932927	100	nd	ESL0958_FV3_white_aurelien_11b3266355.ab1
L1_54_1	Klebsiella	Melipona interrupta	C	Klebsiella variicola strain F2R9	NR_025635.1	0.995	100	nd	L1_54_1_Klebsiella_variicola_MI3_90372809.ab1
L1_54_10	Convivina	Melipona interrupta	A	Convivina intestini strain R-53105	NR_136428.1	0.961	100	nd	L1_54_10_Convivina_intestini_MI1_90372817.ab1
L1_54_12	Floricoccus	Melipona interrupta	B	Floricoccus tropicus strain DF1	¬†NR_159226.1	0.97	98	nd	L1_54_12_Floricoccus_tropicus_MI2_90372818.ab1
L1_54_2	Erwinia	Melipona interrupta	A	Erwinia persicina strain NBRC 102418¬†	NR_114078.1	0.989	100	nd	L1_54_2_Erwinia_aphidicola_MI1_90372810.ab1
L1_54_3	Erwinia	Melipona interrupta	B	Erwinia persicina strain NBRC 102418¬†	NR_114078.1	0.948	100	nd	L1_54_3_Erwinia_persicina_MI2_90372811.ab1
L1_54_4	Raoultella	Melipona interrupta	C	Raoultella ornithinolytica strain ATCC 31898	NR_114502.1	0.989	100	nd	L1_54_4_Raoultella_ornithinolytica_MI3_90372812.ab1
L1_54_5	Erwinia	Melipona interrupta	A	Erwinia billingiae strain Billing E63	NR_104932.1	0.99	100	nd	L1_54_5_Erwinia_billingiae_MI1_90372813.ab1
L1_54_6	Pantoea	Melipona interrupta	A	Pantoea cypripedii strain ATCC 29267	NR_118857.1	0.961	87	nd	L1_54_6_Pantoea_cypripedii_MI1_90372814.ab1
L1_54_7	Klebsiella	Melipona interrupta	A	Klebsiella variicola strain F2R9	NR_025635.1	0.996	100	nd	L1_54_7_Klebsiella_variicola_MI1_90372815.ab1
L1_55_1	Floricoccus	Melipona interrupta	B	Floricoccus tropicus strain DF1	¬†NR_159226.1	0.97	98	nd	L1_55_1_Floricoccus_tropicus_MI2_90372819.ab1
L1_55_10	Convivina	Melipona interrupta	A	Convivina intestini strain R-53105	NR_136428.1	0.957	100	nd	L1_55_10_Convivina_intestini_MI1_90372826.ab1
L1_55_11	Convivina	Melipona interrupta	C	Convivina intestini strain R-53105	NR_136428.1	0.958	99	nd	L1_55_11_Convivina_intestini_MI3_90372827.ab1
L1_55_2	Pantoea	Melipona interrupta	A	Erwinia persicina strain NBRC 102418¬†	NR_114078.1	0.99	100	nd	L1_55_2_Erwinia_persicina_MI1_90372820.ab1
L1_55_3	Convivina	Melipona interrupta	B	Convivina intestini strain R-53105	NR_136428.1	0.963	100	nd	L1_55_3_Convivina_intestini_MI2_90372821.ab1
L1_55_4	Pantoea	Melipona interrupta	A	Erwinia persicina strain NBRC 102418¬†	NR_114078.1	0.99	100	nd	L1_55_4_Erwinia_persicina_MI1_90372822.ab1
L1_55_6	Convivina	Melipona interrupta	B	Convivina intestini strain R-53105	NR_136428.1	0.962	100	nd	L1_55_6_Convivina_intestini_MI2_903723.ab1
L1_55_8	Bifidobacterium	Melipona interrupta	B	Bifidobacterium commune strain H23-83	NR_136422.1	0.987	100	nd	L1_55_8_Bifidobacterium_commune_MI2_90372824.ab1
L1_55_9	Convivina	Melipona interrupta	A	Convivina intestini strain R-53105	NR_136428.1	0.957	100	nd	L1_55_9_Convivina_intestini_MI1_90372825.ab1
